# Streamlined and efficient genome editing in *Cupriavidus necator* H16 using an optimised SIBR-Cas system

**DOI:** 10.1101/2024.11.24.625072

**Authors:** Simona Della Valle, Enrico Orsi, Sjoerd C. A. Creutzburg, Luc F. M. Jansen, Evangelia-Niki Pentari, Chase L. Beisel, Harrison Steel, Pablo I. Nikel, Raymond H. J. Staals, Nico J. Claassens, John van der Oost, Wei E. Huang, Constantinos Patinios

## Abstract

*Cupriavidus necator* H16 is a promising microbial platform strain for CO_2_ valorisation. While *C. necator* is amenable to genome editing, existing tools are often inefficient or rely on lengthy protocols, hindering its rapid transition to industrial applications. In this study, we simplified and accelerated the genome editing pipeline for *C. necator* by harnessing the Self-splicing Intron-Based Riboswitch (SIBR) system. We used SIBR to tightly control and delay Cas9-based counterselection, achieving >80% editing efficiency at two genomic loci within 48 hours after electroporation. To further increase the versatility of the genome editing toolbox, we upgraded SIBR to SIBR2.0 and used it to regulate the expression of Cas12a. SIBR2.0-Cas12a could mediate gene deletion in *C. necator* with ∼70% editing efficiency. Overall, we streamlined the genome editing pipeline for *C. necator*, facilitating its potential role in the transition to a bio-based economy.
