## Supplemental Tables for "Streamlined and efficient genome editing in *Cupriavidus necator* H16 using an optimised SIBR-Cas system"

### Sheet: Table S1
Table S1. Bacterial strains used in this study.
Strain	Purpose	Genotype
E. coli DH5ɑ	Plasmid DNA storage, propagation, and isolation	F– φ80lacZΔM15 Δ(lacZYA-argF)U169 recA1 endA1 hsdR17(rK–, mK+) phoA supE44 λ–thi-1 gyrA96 relA1
E. coli DH10B T1	T7 RNAP/GFPuv cascade experiments	F- mcrA Δ(mrr-hsdRMS-mcrBC), Φ80lacZΔM15 ΔlacX74 recA1 endA1 araD139 Δ(ara, leu)7697 galU galK λ- rpsL nupG tonA
C. necator ΔH16_A0006ΔphaC	Constitutive and inducible targeting assays; editing assays.	Type I restriction modification system mutant (KEGG locus ID H16_A0006); phaC deletion mutant (KEGG locus ID H16_A1437 )

### Sheet: Table S2
Table S2. Plasmids and linear DNA used in this study.
Starting plasmids
Internal ID	Public ID	Reference	Link
pSEVA231	pSEVA231	[44]	https://benchling.com/s/seq-qnf1Ll0PkoyGRPcBEXhh?m=slm-kujeK1tzqmLhyraAXtpa
pSIBR002	pSIBR002	[16]	https://benchling.com/s/seq-30QXYYF8ePd5tjSY7vir?m=slm-oTSpaW0DN6rscYkB6m7K
pSIBR003	pSIBR003	[16]	https://benchling.com/s/seq-6Afq1CRDxK0pji6bFYim?m=slm-rii4XIlf4tDK4VVoA0La
pSIBR004	pSIBR004	[16]	https://benchling.com/s/seq-LUe2XatFErbfPZq9u4Z1?m=slm-HyToitpGfs6nXffDgKwN
pSIBR005	pSIBR005	[16]	https://benchling.com/s/seq-fFYG1EtPAcBapAShGsrE?m=slm-47WuDs1bQTVeHCt0m7m9
Plasmids and linear DNA used in figures
Internal ID	Public ID	Reference	Link
Fig. 1c
1_psibr-cas9_constitutive_nt_ev	pCas9-NT	This study	https://benchling.com/s/seq-wUhVbdvHJ92ouYvEI9sx?m=slm-2BeubRhuXvbL4a4IC9Io
5_psibr0-cas9_T1-glcf.gb	pCas9-T1_glcF	This study	https://benchling.com/s/seq-7NlEvhh0Mm2QYmUyl7wT?m=slm-AQ01y0rylKPQEfYJgP8B
6_psibr0-cas9_T2-glcf.gb	pCas9-T2_glcF	This study	https://benchling.com/s/seq-EUar8ft2GB4j99XJTO5G?m=slm-l1DArbvRZmFQSCIl7aPS
Fig. 1e
2_psibr-cas9_int2_nt_ev.gb	pSIBR-Int2-Cas9-NT	This study	https://benchling.com/s/seq-Jz288nl8ixTyc3ADkOvv?m=slm-TYTS69qY5DG5FH8wNBG7
3_psibr-cas9_int3_nt_ev.gb	pSIBR-Int3-Cas9-NT	This study	https://benchling.com/s/seq-R3qckpHN8GJ0i3GUH68u?m=slm-STwntuxbwuS1oG3HeYqz
4_psibr-cas9_int4_nt_ev.gb	pSIBR-Int4-Cas9-NT	This study	https://benchling.com/s/seq-U93hEqWEt7pAMhKur5Ob?m=slm-R5dnfTSKXlVVQfYvgCzS
7_psibr002-cas9_sp2-glcf.gb	pSIBR-Int2-Cas9-T1_glcF	This study	https://benchling.com/s/seq-Py1ADb9j6ljvEPdCTmYD?m=slm-elpVrEeqTpaxIEM7aa4o
8_psibr003-cas9_sp2-glcf.gb	pSIBR-Int3-Cas9-T1_glcF	This study	https://benchling.com/s/seq-JwzN7SiT09Hmd3TA5sNu?m=slm-gHnL1264NgWat9GfhhPh
9_psibr004-cas9_sp2-glcf.gb	pSIBR-Int4-Cas9-T1_glcF	This study	https://benchling.com/s/seq-OYUajkic44PPYx9FJukv?m=slm-OzgUCnmhzrIRb07zkz4G
Fig. 1g
12_psibr0-cas9_T2-glcf_glcEF_HR.gb	pCas9-T1_edit glcEF	This study	https://benchling.com/s/seq-Z2KyVUNRAnCOO2XS8aBM?m=slm-QOir4DTFtykdIem6srlR
13_psibr0_cas9_NT_glcEF_HR.gb	pCas9-NT_edit glcEF	This study	https://benchling.com/s/seq-uNA7k08ciu3LBuwEaY9h?m=slm-uifvWxlCiaaGcnxKzSke
10_psibr004-cas9_T2-glcf_glcEF_HR.gb	pSIBR-Int4-Cas9-T1_edit glcEF	This study	https://benchling.com/s/seq-FRJzCaWGSsb81BI6BFgb?m=slm-Jh1C6ISeMZxGYsMqHlRU
11_psibr004-cas9_ntgrna_glcEF_hr.gb	pSIBR-Int4-Cas9-NT_edit glcEF	This study	https://benchling.com/s/seq-kLNrjlWU3ISbtlKbqRLk?m=slm-KycyELiq0aeZLJ69T6xN
Fig. 1i
19_psibr0-cas9_T5_acoc_hr.gb	pCas9-T2_edit acoC	This study	https://benchling.com/s/seq-Ad4ym7XginiZJfLSegfA?m=slm-qxpxZ86HWGpWFPfHUWwh
20_psibr0-cas9_NT_acoc_hr.gb	pCas9-NT_edit acoC	This study	https://benchling.com/s/seq-Ff77wIvV19oEZRhf94gl?m=slm-3urfAPjHgTmc28kSjYJw
17_psibr004-cas9_T5_acoc_hr.gb	pSIBR-Int4-Cas9-T2_edit acoC	This study	https://benchling.com/s/seq-IHrQ8gs7haqgntBYU93O?m=slm-HgsT1OizNxa3IdFbdaoZ
18_psibr004-cas9_NT_acoc_hr.gb	pSIBR-Int4-Cas9-NT_edit acoC	This study	https://benchling.com/s/seq-l2RYxU1NG4NQMFvnchIa?m=slm-XXGZ4buZO20xU6nzm1Qe
Fig. 2c
pSIBR005-NT	pCas12a-NT	This study	https://benchling.com/s/seq-ORZ6XAoXGd06M7wqIaA2?m=slm-mfc9refkrB2h65Clyb5g
pSIBR005-acoC-T1	pCas12a-T1_acoC	This study	https://benchling.com/s/seq-yOwkB5HEsql2TL63I8w2?m=slm-oJz9ZbKdmOid6VQpABZA
pSIBR005-acoC-T2	pCas12a-T2_acoC	This study	https://benchling.com/s/seq-7HmEsv5xLlOnHQqBCJ8C?m=slm-feZL10ZlgDVqv4ocGfSu
Fig. 2e
pSIBR002-NT	pSIBR-Int2-Cas12a-NT	This study	https://benchling.com/s/seq-IU81O6eF6JPtVQpps4Z3?m=slm-vf6rFzBBovQ8ihT2hMLl
pSIBR003-NT	pSIBR-Int3-Cas12a-NT	This study	https://benchling.com/s/seq-ZPTV97Ie7h5EIABbenNn?m=slm-IYaz7q9FFpxAurge1sC4
pSIBR004-NT	pSIBR-Int4-Cas12a-NT	This study	https://benchling.com/s/seq-SiCFdPAoI1NW7pdofAZv?m=slm-rlzQIyLMmMECBIYgQPDP
pSIBR002-acoC-T1	pSIBR-Int2-Cas12a-T1_acoC	This study	https://benchling.com/s/seq-NwnethKNWUPG8T65cpTz?m=slm-9o25Wtw6TsI0GdQpeUBX
pSIBR003-acoC-T1	pSIBR-Int3-Cas12a-T1_acoC	This study	https://benchling.com/s/seq-HuD9oiCR8XtWwd79X5gJ?m=slm-124nRU68HdN5fAkXopBd
pSIBR004-acoC-T1	pSIBR-Int4-Cas12a-T1_acoC	This study	https://benchling.com/s/seq-hNFJ2E1Bw1sSguVMmvTd?m=slm-4JHZMN8gXGTBTZReQbOK
Fig. 3d
pSC020	pSC020	This study	https://benchling.com/s/seq-IMfijwhSPFnbDkNnDIqJ?m=slm-hwtzoAosQbWFAhymJFVZ
pSC028-GFPuv-Term	pT7p-GFPuv-T7t	This study	https://benchling.com/s/seq-A1DwIsK2nwurX6iUUOCD?m=slm-ZxIDok2B0S27wnSOhjJl
PrhaBAD-SIBR2.0–201-T7 rnap-lox-CmR-lox	SIBR2.0-201-T7	This study	https://benchling.com/s/seq-Sk43g9oTM0VOPY1GsMSG?m=slm-M9nfPwn3uN79kpDrCa2P
PrhaBAD-SIBR2.0–449-T7 rnap-lox-CmR-lox	SIBR2.0-449-T7	This study	https://benchling.com/s/seq-o3dh7apDPGhotPFn8wAO?m=slm-1Q6TB70H6qd5ANcWrenN
PrhaBAD-SIBR2.0–671-T7 rnap-lox-CmR-lox	SIBR2.0-671-T7	This study	https://benchling.com/s/seq-OUN2bcDfmAgswPq6T05Q?m=slm-12pwPx8n0ylUPW8MRYBo
Fig. 4b
pSIBR004-NT	pSIBR-Int4-Cas12a-NT	This study	https://benchling.com/s/seq-SiCFdPAoI1NW7pdofAZv?m=slm-rlzQIyLMmMECBIYgQPDP
pSIBR004-acoC-T1	pSIBR-Int4-Cas12a-T1_acoC	This study	https://benchling.com/s/seq-hNFJ2E1Bw1sSguVMmvTd?m=slm-4JHZMN8gXGTBTZReQbOK
pSIBR414-NT	pSIBR2.0-414-Cas12a-NT	This study	https://benchling.com/s/seq-zr8LoQMyCgGkutA6JlZY?m=slm-WnMIY4YY8VrTi1cXLRHg
pSIBR414-acoC-T1	pSIBR2.0-414-Cas12a-T1_acoC	This study	https://benchling.com/s/seq-IfejfQava5QQtofs8My1?m=slm-iPCJln2qpAB8sbnb2D8G
pSIBR818-NT	pSIBR2.0-818-Cas12a-NT	This study	https://benchling.com/s/seq-dido3jtsvGfA5ZhgDzHr?m=slm-Y0Dy3ppjXYcUhvHxXZCd
pSIBR818-acoC-T1	pSIBR2.0-818-Cas12a-T1_acoC	This study	https://benchling.com/s/seq-lrW80nNOPBJXQuFYlwCe?m=slm-vOda5bb6ltdlWmJ8c4c9
Fig. 4d
pSIBR005-NT-acoC_edit	pCas12a-NT_edit acoC	This study	https://benchling.com/s/seq-LEy5UQIwGSEtkkKMg1jE?m=slm-zXX9uTTzfsPw5eFPbV42
pSIBR005-T1-acoC_edit	pCas12a-T1_edit acoC	This study	https://benchling.com/s/seq-p8pvmbuR084n8KmYLlnH?m=slm-4wFyhtBwhqEFZxvaoHHl
pSIBR818-NT-acoC_edit	pSIBR2.0-818-Cas12a-NT_edit acoC	This study	https://benchling.com/s/seq-U83y8kca5nONQcXU6Fva?m=slm-G7QP9yhgLnXivZPsn3kx
pSIBR818-T1-acoC_edit	pSIBR2.0-818-Cas12a-T1_edit acoC	This study	https://benchling.com/s/seq-MJh4V0VdHSFXyWxMQVXH?m=slm-2WrpocZRdwSSXaLFqkSp
Plasmids used in supplementary figures
Internal ID	Public ID	Reference	Link
Fig. S1
pSEVA231	pSEVA231	[44]	https://benchling.com/s/seq-qnf1Ll0PkoyGRPcBEXhh?m=slm-kujeK1tzqmLhyraAXtpa
pSIBR005-mRFP	pmRFP_LavUV5	This study	https://benchling.com/s/seq-PqxSto3yfPcaYslGyL2J?m=slm-hkROo3wa6vjvzeXMB8lz
pSEVA231-P17-RBS13-mRFP	pmRFP_P17	This study	https://benchling.com/s/seq-DlOIhAvBR8JFn5XOIwIV?m=slm-li7S9t0OS7QA4NQHzRbG
Fig. S3
14_psibr004-cas9_acoc-T4.gb	pSIBR-Int4-Cas9-T2_acoC	This study	https://benchling.com/s/seq-iaQMbaRxiRwEitYi59Yj?m=slm-LmmopzciyPyqsDEpZOKQ
15_psibr004-cas9_acoc-T5.gb	pSIBR-Int4-Cas9-T1_acoC	This study	https://benchling.com/s/seq-gL1BY012hy24wanoQB21?m=slm-zUkASEMKDAqxZQOs7sYZ
16_psibr004-cas9_acoc-T6.gb	pSIBR-Int4-Cas9-T3_acoC	This study	https://benchling.com/s/seq-TbhfvXLThDLMHMRoCJgo?m=slm-qrabDGZpp0Rl64namgVk
Fig. S4
12_psibr0-cas9_T2-glcf_glcEF_HR.gb	pCas9-T1_edit glcEF	This study	https://benchling.com/s/seq-Z2KyVUNRAnCOO2XS8aBM?m=slm-QOir4DTFtykdIem6srlR
13_psibr0_cas9_NT_glcEF_HR.gb	pCas9-NT_edit glcEF	This study	https://benchling.com/s/seq-uNA7k08ciu3LBuwEaY9h?m=slm-uifvWxlCiaaGcnxKzSke
10_psibr004-cas9_T2-glcf_glcEF_HR.gb	pSIBR-Int4-Cas9-T1_edit glcEF	This study	https://benchling.com/s/seq-FRJzCaWGSsb81BI6BFgb?m=slm-Jh1C6ISeMZxGYsMqHlRU
11_psibr004-cas9_ntgrna_glcEF_hr.gb	pSIBR-Int4-Cas9-NT_edit glcEF	This study	https://benchling.com/s/seq-kLNrjlWU3ISbtlKbqRLk?m=slm-KycyELiq0aeZLJ69T6xN
19_psibr0-cas9_T5_acoc_hr.gb	pCas9-T2_edit acoC	This study	https://benchling.com/s/seq-Ad4ym7XginiZJfLSegfA?m=slm-qxpxZ86HWGpWFPfHUWwh
20_psibr0-cas9_NT_acoc_hr.gb	pCas9-NT_edit acoC	This study	https://benchling.com/s/seq-Ff77wIvV19oEZRhf94gl?m=slm-3urfAPjHgTmc28kSjYJw
17_psibr004-cas9_T5_acoc_hr.gb	pSIBR-Int4-Cas9-T2_edit acoC	This study	https://benchling.com/s/seq-IHrQ8gs7haqgntBYU93O?m=slm-HgsT1OizNxa3IdFbdaoZ
18_psibr004-cas9_NT_acoc_hr.gb	pSIBR-Int4-Cas9-NT_edit acoC	This study	https://benchling.com/s/seq-l2RYxU1NG4NQMFvnchIa?m=slm-XXGZ4buZO20xU6nzm1Qe
Fig. S5&6
10_psibr004-cas9_T2-glcf_glcEF_HR.gb	pSIBR-Int4-Cas9-T1_edit glcEF	This study	https://benchling.com/s/seq-FRJzCaWGSsb81BI6BFgb?m=slm-Jh1C6ISeMZxGYsMqHlRU
Fig. S7&8
17_psibr004-cas9_T5_acoc_hr.gb	pSIBR-Int4-Cas9-T2_edit acoC	This study	https://benchling.com/s/seq-IHrQ8gs7haqgntBYU93O?m=slm-HgsT1OizNxa3IdFbdaoZ
Fig. S9b
pSIBR001-STOP-NT_v1	pSIBR-stop-Int-Cas12a-NT	This study	https://benchling.com/s/seq-UnStYG7GisrwQ59XwVEf?m=slm-euK3gV7AefZ31fyNy2ar
pSIBR001-STOP-acoC-T2	pSIBR-stop-Int-Cas12a-T1_acoC	This study	https://benchling.com/s/seq-86RORgpROUHDI5TT4B6U?m=slm-n05BXzAfp7mojILucPa6
Fig. S12
pEmptyVector	pEmptyVector	This study	https://benchling.com/s/seq-orepkxvq2KP8m92pM448?m=slm-E1G609iXKt1X42YhODqW
pGFPuv	pGFPuv	This study	https://benchling.com/s/seq-zyxK9f1u6M88MXlkatTV?m=slm-MFUIPMwMeX7ooU8cIEiL
pT4tdIntron-29-GFPuv	pT4tdIntron-29-GFPuv	This study	https://benchling.com/s/seq-qrJAgwzrjVvW3xc9yGU4?m=slm-0EFGYMcvkEIgqPMVNWM6
SIBR2.0-29-GFPuv	SIBR2.0-29-GFPuv	This study	https://benchling.com/s/seq-cTD3J5Xgskf9cbIHoNPz?m=slm-vue3Z7pYgp99yKwhjnJR
Fig. S13
pSIBR002-mRFP	pSIBR-Int2-mRFP	This study	https://benchling.com/s/seq-ylEgAp2KTokK0L6JyO0S?m=slm-s0thm6UBQM9uH1CH9Fd2
pSIBR003-mRFP	pSIBR-Int3-mRFP	This study	https://benchling.com/s/seq-8Ymx8AQu4CoH5fklSj1H?m=slm-uyXt4K2N7mA5qd1dGsp6
pSIBR004-mRFP	pSIBR-Int4-mRFP	This study	https://benchling.com/s/seq-RewDiyRCo0b8wdbzZf1m?m=slm-aNpQeZ6u5KEnJ0adWnhu
pSIBR005-mRFP	pmRFP_LacUV5	This study	https://benchling.com/s/seq-PqxSto3yfPcaYslGyL2J?m=slm-hkROo3wa6vjvzeXMB8lz
pSEVA231	pSEVA231	[44]	https://benchling.com/s/seq-qnf1Ll0PkoyGRPcBEXhh?m=slm-kujeK1tzqmLhyraAXtpa
Fig. S14&15
pSIBR818-T1-acoC_edit	pSIBR2.0-818-Cas12a-T1_edit acoC	This study	https://benchling.com/s/seq-MJh4V0VdHSFXyWxMQVXH?m=slm-2WrpocZRdwSSXaLFqkSp

### Sheet: Table S3
Table S3. Spacer sequences used for CRISPR-Cas9 and CRISPR-Cas12a targeting in this study.
Target locus	Spacer name	Spacer sequence (5'-3')
Cas9
glcF	glcF-T1	tattgcggcgcatattgtcg
	glcF-T2	gcgcggtcccgcgcgacaac
acoC	acoC-T1	agtcattggccttctccatc
	acoC-T2	ccttctccatctggctcatg
	acoC-T3	tgctggccacatgagccaga
Cas12a
acoC	acoC-T1	gcggagacctggacaactgg
	acoC-T2	ataagccgcgacatagtcat

### Sheet: Table S4
Table S4. R-squared values derived by ploting the average GFPuv fluorescence (kAU) against the relevant theophylline and L-rhamnose concentration
SIBR2.0 variant	Theophylline concentration (mM)	L-rhamnose concentration (g/L)	R-squared
SIBR2.0–201-T7	0; 0,1; 0,2; 0,4; 0,6; 0,8; 1	0	0.6789
	0; 0,1; 0,2; 0,4; 0,6; 0,8; 1	0.1	0.9953
	0; 0,1; 0,2; 0,4; 0,6; 0,8; 1	0.2	0.9955
	0; 0,1; 0,2; 0,4; 0,6; 0,8; 1	0.5	0.9907
	0; 0,1; 0,2; 0,4; 0,6; 0,8; 1	1	0.9849
	0; 0,1; 0,2; 0,4; 0,6; 0,8; 1	2	0.9845
SIBR2.0–449-T7	0; 0,1; 0,2; 0,4; 0,6; 0,8; 1	0	0.3678
	0; 0,1; 0,2; 0,4; 0,6; 0,8; 1	0.1	0.9992
	0; 0,1; 0,2; 0,4; 0,6; 0,8; 1	0.2	0.9973
	0; 0,1; 0,2; 0,4; 0,6; 0,8; 1	0.5	0.9962
	0; 0,1; 0,2; 0,4; 0,6; 0,8; 1	1	0.9936
	0; 0,1; 0,2; 0,4; 0,6; 0,8; 1	2	0.9913
SIBR2.0–671-T7	0; 0,1; 0,2; 0,4; 0,6; 0,8; 1	0	0.6185
	0; 0,1; 0,2; 0,4; 0,6; 0,8; 1	0.1	0.9986
	0; 0,1; 0,2; 0,4; 0,6; 0,8; 1	0.2	0.9985
	0; 0,1; 0,2; 0,4; 0,6; 0,8; 1	0.5	0.9949
	0; 0,1; 0,2; 0,4; 0,6; 0,8; 1	1	0.9942
	0; 0,1; 0,2; 0,4; 0,6; 0,8; 1	2	0.9913
Raw data
SIBR2.0–201-T7		Average GFPuv Fluorescence (kAU)	StDev	Average GFPuv Fluorescence (kAU)	StDev	Average GFPuv Fluorescence (kAU)	StDev	Average GFPuv Fluorescence (kAU)	StDev	Average GFPuv Fluorescence (kAU)	StDev	Average GFPuv Fluorescence (kAU)	StDev
	Theophylline concentration (mM; column), L-rhamnose concentration (g/L; row)	0		0.1		0.2		0.5		1		2
	0	0.09176	0.05606	0.16423	0.07338	0.26556	0.05654	0.44297	0.07498	0.63118	0.11538	1.11137	0.1982
	0.1	0.12549	0.06989	0.44666	0.0528	0.86409	0.06811	1.82349	0.13893	3.11331	0.29915	5.13226	0.79103
	0.2	0.06548	0.05379	0.77031	0.05415	1.49346	0.1183	3.15717	0.18466	5.33465	0.51457	8.55297	1.55691
	0.4	0.17075	0.05559	1.30108	0.0919	2.54103	0.19372	5.46864	0.27451	9.08776	1.15143	14.4	1.87613
	0.6	0.17852	0.04741	1.81687	0.16145	3.59067	0.1459	7.4391	0.49044	12.3593	0.818	18.7875	2.44517
	0.8	0.16709	0.06108	2.37224	0.17778	4.49458	0.42303	9.42034	0.49102	15.1333	1.15452	22.6978	3.25588
	1	0.19732	0.07355	2.70394	0.21432	5.28231	0.49137	10.754	1.01073	17.2057	1.28135	26.6574	3.49943
SIBR2.0–449-T7		Average GFPuv Fluorescence (kAU)	StDev	Average GFPuv Fluorescence (kAU)	StDev	Average GFPuv Fluorescence (kAU)	StDev	Average GFPuv Fluorescence (kAU)	StDev	Average GFPuv Fluorescence (kAU)	StDev	Average GFPuv Fluorescence (kAU)	StDev
	Theophylline concentration (mM; column), L-rhamnose concentration (g/L; row)	0		0.1		0.2		0.5		1		2
	0	-0.0213497	0.0372749	0.0813467	0.0361995	0.103531	0.0435968	0.247167	0.0541473	0.379719	0.0458565	0.713096	0.165924
	0.1	0.056906	0.0750051	0.316574	0.0363093	0.690368	0.0597843	1.50873	0.24723	2.54701	0.404631	4.24609	0.947737
	0.2	0.075713	0.0618158	0.591241	0.0668349	1.16049	0.0877732	2.59804	0.266197	4.55163	0.586729	7.15404	1.39635
	0.4	0.0797415	0.110002	1.05149	0.105925	2.12889	0.110862	4.8359	0.377784	7.76311	0.845104	12.4372	1.93855
	0.6	0.101611	0.0367712	1.54086	0.192159	2.99582	0.171771	6.53485	0.512897	10.8297	1.23086	16.4018	2.5642
	0.8	0.0600665	0.0512732	1.99506	0.0726104	3.91672	0.0804049	8.41123	0.512557	13.9372	1.24859	20.773	2.93863
	1	0.0882702	0.0436003	2.41689	0.16324	4.62928	0.205515	10.1081	0.51066	16.1635	1.16722	24.4659	2.58902
SIBR2.0–671-T7		Average GFPuv Fluorescence (kAU)	StDev	Average GFPuv Fluorescence (kAU)	StDev	Average GFPuv Fluorescence (kAU)	StDev	Average GFPuv Fluorescence (kAU)	StDev	Average GFPuv Fluorescence (kAU)	StDev	Average GFPuv Fluorescence (kAU)	StDev
	Theophylline concentration (mM; column), L-rhamnose concentration (g/L; row)	0		0.1		0.2		0.5		1		2
	0	0.0278564	0.0972238	0.0676177	0.0818131	0.0688907	0.0712004	0.237116	0.0849274	0.381194	0.0716806	0.689611	0.0963269
	0.1	0.0336703	0.0840639	0.327392	0.0962185	0.669205	0.0876751	1.46199	0.0957708	2.55366	0.0746658	4.20261	0.0842636
	0.2	0.0861372	0.0930499	0.563784	0.0663631	1.08106	0.125751	2.4934	0.0794136	4.35599	0.164908	6.85659	0.187753
	0.4	0.133	0.0816854	1.06372	0.0928573	1.9845	0.156366	4.59483	0.115586	7.47471	0.209128	11.8	0.337067
	0.6	0.0981264	0.0779417	1.50187	0.0744003	2.79791	0.125124	6.22468	0.187643	10.2277	0.181704	15.8263	0.263774
	0.8	0.155334	0.0887687	1.90715	0.18933	3.70757	0.211005	7.82683	0.340043	13.0916	0.468482	19.8434	0.737714
	1	0.115187	0.0722044	2.34811	0.137272	4.48807	0.145939	9.44368	0.231925	15.4629	0.378043	23.3727	0.994926
