## Supplemental File 3 for "Streamlined and efficient genome editing in *Cupriavidus necator* H16 using an optimised SIBR-Cas system"

### Sheet: sgRNA glcEF 
Script-generated sgRNA spacers for glcEF targeting.
Spacer	Sequence	Oligo	Oligo (Rev. Comp.)	PAM + full spacer (E. coli)	PAM + seed region (E. coli)	PAM + full spacer (C. necator)	PAM + seed region (C. necator)
glcF-T1	tattgcggcgcatattgtcg	ggaCACCTGCCATCAATGtattgcggcgcatattgtcgGTTTTCTAGCAGGTGgct	agcCACCTGCTAGAAAACcgacaatatgcgccgcaataCATTGATGGCAGGTGtcc	0	0	1	1
glcF-T2	gcgcggtcccgcgcgacaac	ggaCACCTGCCATCAATGgcgcggtcccgcgcgacaacGTTTTCTAGCAGGTGgct	agcCACCTGCTAGAAAACgttgtcgcgcgggaccgcgcCATTGATGGCAGGTGtcc	0	3	1	5
glcF-T3	tttcttcgcaacacgcccga	ggaCACCTGCCATCAATGtttcttcgcaacacgcccgaGTTTTCTAGCAGGTGgct	agcCACCTGCTAGAAAACtcgggcgtgttgcgaagaaaCATTGATGGCAGGTGtcc	0	0	1	4
glcF-T4	gcatatcgaggacggcgccg	ggaCACCTGCCATCAATGgcatatcgaggacggcgccgGTTTTCTAGCAGGTGgct	agcCACCTGCTAGAAAACcggcgccgtcctcgatatgcCATTGATGGCAGGTGtcc	0	0	1	23
glcF-T5	gtagcgcacgcccgacgggc	ggaCACCTGCCATCAATGgtagcgcacgcccgacgggcGTTTTCTAGCAGGTGgct	agcCACCTGCTAGAAAACgcccgtcgggcgtgcgctacCATTGATGGCAGGTGtcc	0	0	1	4
glcF-T6	ggtcgattcgcagttgcggc	ggaCACCTGCCATCAATGggtcgattcgcagttgcggcGTTTTCTAGCAGGTGgct	agcCACCTGCTAGAAAACgccgcaactgcgaatcgaccCATTGATGGCAGGTGtcc	0	2	1	11
glcF-T7	attcgcagttgcggcaggtc	ggaCACCTGCCATCAATGattcgcagttgcggcaggtcGTTTTCTAGCAGGTGgct	agcCACCTGCTAGAAAACgacctgccgcaactgcgaatCATTGATGGCAGGTGtcc	0	1	1	17
glcF-T8	ggcaggtcaggcagcggtcc	ggaCACCTGCCATCAATGggcaggtcaggcagcggtccGTTTTCTAGCAGGTGgct	agcCACCTGCTAGAAAACggaccgctgcctgacctgccCATTGATGGCAGGTGtcc	0	1	1	5
glcF-T9	tcaggcagcggtccaggtgc	ggaCACCTGCCATCAATGtcaggcagcggtccaggtgcGTTTTCTAGCAGGTGgct	agcCACCTGCTAGAAAACgcacctggaccgctgcctgaCATTGATGGCAGGTGtcc	0	1	1	22
glcF-T10	ctcatcgccgagcaactggt	ggaCACCTGCCATCAATGctcatcgccgagcaactggtGTTTTCTAGCAGGTGgct	agcCACCTGCTAGAAAACaccagttgctcggcgatgagCATTGATGGCAGGTGtcc	0	0	1	5

### Sheet: sgRNA acoC
Script-generated sgRNA spacers for acoC targeting.
Spacer	Sequence	Oligo	Oligo (Rev. Comp.)	PAM + full spacer (E. coli)	PAM + seed region (E. coli)	PAM + full spacer (C. necator)	PAM + seed region (C. necator)
acoC-T1	agtcattggccttctccatc	ggaCACCTGCCATCAATGagtcattggccttctccatcGTTTTCTAGCAGGTGgct	agcCACCTGCTAGAAAACgatggagaaggccaatgactCATTGATGGCAGGTGtcc	0	0	1	5
acoC-T2	ccttctccatctggctcatg	ggaCACCTGCCATCAATGccttctccatctggctcatgGTTTTCTAGCAGGTGgct	agcCACCTGCTAGAAAACcatgagccagatggagaaggCATTGATGGCAGGTGtcc	0	1	1	4
acoC-T3	tgctggccacatgagccaga	ggaCACCTGCCATCAATGtgctggccacatgagccagaGTTTTCTAGCAGGTGgct	agcCACCTGCTAGAAAACtctggctcatgtggccagcaCATTGATGGCAGGTGtcc	0	1	1	1
acoC-T4	caagtggggcctgtcgatga	ggaCACCTGCCATCAATGcaagtggggcctgtcgatgaGTTTTCTAGCAGGTGgct	agcCACCTGCTAGAAAACtcatcgacaggccccacttgCATTGATGGCAGGTGtcc	0	2	1	7
acoC-T5	catggacgagaccgggatcg	ggaCACCTGCCATCAATGcatggacgagaccgggatcgGTTTTCTAGCAGGTGgct	agcCACCTGCTAGAAAACcgatcccggtctcgtccatgCATTGATGGCAGGTGtcc	0	2	1	6
acoC-T6	ttcgatgggcggcggcgtgg	ggaCACCTGCCATCAATGttcgatgggcggcggcgtggGTTTTCTAGCAGGTGgct	agcCACCTGCTAGAAAACccacgccgccgcccatcgaaCATTGATGGCAGGTGtcc	0	3	1	42
acoC-T7	tggccgtggatgcaccgcag	ggaCACCTGCCATCAATGtggccgtggatgcaccgcagGTTTTCTAGCAGGTGgct	agcCACCTGCTAGAAAACctgcggtgcatccacggccaCATTGATGGCAGGTGtcc	0	1	1	6
acoC-T8	tgcaccgcagcgggtgctgt	ggaCACCTGCCATCAATGtgcaccgcagcgggtgctgtGTTTTCTAGCAGGTGgct	agcCACCTGCTAGAAAACacagcacccgctgcggtgcaCATTGATGGCAGGTGtcc	0	2	1	4
acoC-T9	gtcggtggcgctggtgtcgc	ggaCACCTGCCATCAATGgtcggtggcgctggtgtcgcGTTTTCTAGCAGGTGgct	agcCACCTGCTAGAAAACgcgacaccagcgccaccgacCATTGATGGCAGGTGtcc	0	2	1	19
acoC-T10	tttggcgacgccgtcaacag	ggaCACCTGCCATCAATGtttggcgacgccgtcaacagGTTTTCTAGCAGGTGgct	agcCACCTGCTAGAAAACctgttgacggcgtcgccaaaCATTGATGGCAGGTGtcc	0	1	1	1

### Sheet: crRNA acoC
Script-generated crRNA spacers for acoC targeting.
Spacer	Sequence	Oligo	Oligo (Rev. Comp.)	PAM + full spacer (E. coli)	PAM + seed region (E. coli)	PAM + full spacer (C. necator)	PAM + seed region (C. necator)
acoC-T1	gcggagacctggacaactgg	ggaGAAGACTGAGATgcggagacctggacaactggGTCTTGGTCTTCgct	agcGAAGACCAAGACccagttgtccaggtctccgcATCTCAGTCTTCtcc	0	0	1	1
acoC-T2	ataagccgcgacatagtcat	ggaGAAGACTGAGATataagccgcgacatagtcatGTCTTGGTCTTCgct	agcGAAGACCAAGACatgactatgtcgcggcttatATCTCAGTCTTCtcc	0	1	1	1
acoC-T3	gcgacgccgtcaacagcggc	ggaGAAGACTGAGATgcgacgccgtcaacagcggcGTCTTGGTCTTCgct	agcGAAGACCAAGACgccgctgttgacggcgtcgcATCTCAGTCTTCtcc	0	2	1	5
acoC-T4	ccgatgctggccacatgagc	ggaGAAGACTGAGATccgatgctggccacatgagcGTCTTGGTCTTCgct	agcGAAGACCAAGACgctcatgtggccagcatcggATCTCAGTCTTCtcc	0	3	1	3
acoC-T5	ccccacgattatcccgatcg	ggaGAAGACTGAGATccccacgattatcccgatcgGTCTTGGTCTTCgct	agcGAAGACCAAGACcgatcgggataatcgtggggATCTCAGTCTTCtcc	0	0	1	2
acoC-T6	cgcatcgctcacctccgcag	ggaGAAGACTGAGATcgcatcgctcacctccgcagGTCTTGGTCTTCgct	agcGAAGACCAAGACctgcggaggtgagcgatgcgATCTCAGTCTTCtcc	0	1	1	2
acoC-T7	ggcgccgccacccttgcggg	ggaGAAGACTGAGATggcgccgccacccttgcgggGTCTTGGTCTTCgct	agcGAAGACCAAGACcccgcaagggtggcggcgccATCTCAGTCTTCtcc	0	0	1	9
acoC-T8	ccgacgtcgacggcatccgg	ggaGAAGACTGAGATccgacgtcgacggcatccggGTCTTGGTCTTCgct	agcGAAGACCAAGACccggatgccgtcgacgtcggATCTCAGTCTTCtcc	0	1	1	3
acoC-T9	cacatccaggatcggcaggc	ggaGAAGACTGAGATcacatccaggatcggcaggcGTCTTGGTCTTCgct	agcGAAGACCAAGACgcctgccgatcctggatgtgATCTCAGTCTTCtcc	0	0	1	2
